# Hollow homes: Roost selection and role of roost morphometrics in the cavity-roosting Bamboo Bat (Genus *Tylonycteris*) from the Western Ghats, southern India

**DOI:** 10.64898/2026.10.20.760418

**Authors:** Sreehari Raman, Baheerathan Murugavel, Mundarappilly R Jagannathan, Anjaly Jose, Unnikrishnan Vadoth Abhishek, Peroth Balakrishnan

**Affiliations:** Department of Wildlife Biology, KSCSTE-Kerala Forest Research Institute, Peechi, 680653, Thrissur, Kerala, India; Department of Wildlife Science, College of Forestry, Kerala Agricultural University, KAU PO, 680656, Thrissur, Kerala, India; Department of Zoology, University of Calicut, Calicut University PO, 673635, Malappuram, Kerala, India

**Keywords:** Bamboo ecosystem, cavity roosting bats, ephemerality, Kerala, specialised roost, Vespertilionidae

## Abstract

Bat species occupy diverse day-roosting habitats, ranging from rock-based to plant-based substrates. Depending on the properties of roosting substrates and the ability of bats to adapt to them, roosts can be stable or ephemeral over time. Bamboo bats (genus *Tylonycteris*) occupy bamboo cavities and possess adaptations such as a flattened skull, thickened thumb pads and modified soles of the feet, making them specialised for roosting within often ephemeral bamboo internodes. The Western Ghats host a bamboo bat species that has traditionally been considered a subspecies of Southeast Asia’s *Tylonycteris pachypus.* However, its precise taxonomic status is unresolved, and recent analyses suggest this population could be a potential new species. Nevertheless, their roosting ecology and the role of bamboo properties in occupancy remain unexplored. By comparing properties of used and unused cavities by the bamboo bats in the Western Ghats, we investigated how physical roost characteristics are associated with cavity occupancy and how the roost properties and space available differed between solitary and non-solitary roosts. We found that only the area of the cavity mouth was associated with occupancy, and all tested properties, including roost volume, were similar for solitary and non-solitary roosts. Our findings are similar to patterns reported from other *Tylonycteris* species, but these findings contribute to the comparative understanding of bamboo bat roost selection across the tropics. It also opens up future avenues to investigate the understudied ecological continuum in the Indian tropics that involves bats, bamboo, pest insects, cavity-dwelling taxa and bamboo harvesters in further detail.
