## Supplementary Table 2 for "Hollow homes: Roost selection and role of roost morphometrics in the cavity-roosting Bamboo Bat (Genus *Tylonycteris*) from the Western Ghats, southern India"

### Sheet: README
Manuscript Title : Hollow homes: Roost selection and role of roost morphometrics in the cavity-roosting Bamboo Bat (Genus Tylonycteris) from the Western Ghats, southern India
Supplementary Table1: Raw data of roost morphometrics of used and unused bamboo cavities
Parameter measured	Description
Culm ID	Unique ID for each sampled bamboo culm. We had three bamboo clusters and were named as A, B and C. Culms were then named based on the cluster ID.
Max Length (mm)	Maximum length of the cavity mouth
Max Width (mm)	Maximum width of the cavity mouth
Distance from Lower node (mm)	Distance of the cavity relative to the the lower base of the corresponding internode
Distance from upper node (mm)	Distance of the cavity relative to the upper ceiling of the corresponding internode
Height from ground level (m)	Height of the cavity from the ground
Orientation (degrees)	Orientation of the cavity mouth in degrees
Angle of inclination (degrees)	Angle at which the cavity was inclined relative to the ground level
Internodal length (mm)	Length of the corresponding internodes
Girth of internode (mm)	Girth of the corresponding internodes
Occupancy	Occupancy status of the cavity marked as YES if bats were present and NO if unoccupied
Area of the cavity mouth (cm2)	Area of the cavity mouth
Thickness(mm)	Thickness of the culm wall
Volume(l)	Volume of the interior internode
Culm size (Nos.)	Number of bamboo culms in a cluster
No. of culms with cavities	Number of bamboo culms that had cavities
No. of culms with active cavities	Number of bamboo culms had roosting cavities
Canopy openness	Canopy openness at each cluster
Colony size	Size of the bat colony categorised as Solitary and Non Solitary. UN denotes not applicable for unoccupied cavites. AB means abandoned during the course of our study

### Sheet: Roost_morphometrics_Raw_Data
Roost ID	Bamboo cluster	Bamboo Species	Culm ID	Max Length	Max Width	Distance from Lower node	Distance from upper node	Height from ground level	Orientation	Angle of inclination	Internodal length	Girth of internode	Occupancy	Area of the cavity mouth (cm2)	Thickness(mm)	Volume(l)	Culm size (Nos.)	No. of culms with cavities	No. of culms with active cavities	Canopy openness	Colony size
1	A	B_balcooa	Culm_A1	18.95	5.41	62.03	310	3.952	37	60	420	270	YES	1.275	16.6	1.519	148	17	8	16.53	NS
2	A	B_balcooa	Culm_A1	20.49	6.67	107	46	1.5	317	49	195	270	YES	1.096	16.6	0.705	148	17	8	16.53	S
3	A	B_balcooa	Culm_A2	63.64	8.01	60.3	130	3.756	71	71	240	270	YES	3.156	16.6	0.868	148	17	8	16.53	AB
4	A	B_balcooa	Culm_A3	27.28	5.54	60	190	3.976	20	60	280	217	YES	0.989	16.6	0.766	148	17	8	16.53	NS
5	A	B_balcooa	Culm_A4	30.23	6.47	34	460	6.257	104	46	460	232	YES	1.813	16.6	1.374	148	17	8	16.53	NS
6	A	B_balcooa	Culm_A5	32.97	6.95	20	183	3.404	332	58	238	252	YES	1.961	16.6	0.79	148	17	8	16.53	NS
7	A	B_balcooa	Culm_A6	36.67	8.03	30	106	3.183	70	73	177	220	YES	2.528	16.6	0.493	148	17	8	16.53	NS
8	A	B_balcooa	Culm_A7	30.89	7.95	30	266	1.714	71	82	335	239	YES	1.386	16.6	1.039	148	17	8	16.53	NS
9	A	B_balcooa	Culm_A7	46.27	6.38	30	182	3.021	321	58	258	244	YES	2.286	16.6	0.822	148	17	8	16.53	NS
10	A	B_balcooa	Culm_A7	25.46	6.52	54	346	4.23	284	57	429	239	YES	1.464	16.6	1.331	148	17	8	16.53	NS
11	B	B_vulgaris	Culm_B1	27.64	7.01	132	94	3.7	294	60	258	239	YES	1.3	17.4	0.828	123	20	4	10.56	S
12	B	B_vulgaris	Culm_B2	28.13	7.16	41	149	3.62	186	79	222	283	YES	1.963	17.4	0.882	123	20	4	10.56	AB
13	B	B_vulgaris	Culm_B3	19.9	7.9	40	183	2.4	72	87	250	276	YES	1.202	17.4	0.963	123	20	4	10.56	NS
14	B	B_vulgaris	Culm_B4	29.12	6.93	35	220	2.84	152	86	310	262	YES	1.798	17.4	1.119	123	20	4	10.56	S
15	C	B_balcooa	Culm_C1	28.43	7.46	186	83	3.97	119	75	292	238	YES	1.607	17	0.916	48	11	4	7.27	S
16	C	B_balcooa	Culm_C1	24.26	8.32	12	122	1.636	265	82	170	225	YES	1.091	17	0.496	48	11	4	7.27	AB
17	C	B_balcooa	Culm_C1	27.14	7.11	65	69	2.152	244	80	162	225	YES	1.422	17	0.473	48	11	4	7.27	S
18	C	B_balcooa	Culm_C2	28.31	7.24	107	156	2.605	359	71	300	250	YES	1.124	17	1.003	48	11	4	7.27	NS
19	C	B_balcooa	Culm_C3	29.9	6.74	180	224	3.461	202	72	280	278	YES	1.09	17	1.069	48	11	4	7.27	NS
20	C	B_balcooa	Culm_C4	23.79	5.38	390	238	4.619	142	50	309	231	YES	1.299	17	0.933	48	11	4	7.27	NS
21	C	B_balcooa	Culm_C4	28.07	6.47	24	262	4.657	132	49	320	231	YES	0.875	17	0.966	48	11	4	7.27	NS
22	A	B_balcooa	Culm_A6	32.69	8.04	53	55	3.137	73	72	141	229	NO	1.537	16.6	0.414	148	17	8	16.53	UN
23	A	B_balcooa	Culm_A8	24.88	5.53	184	101	1.72	321	59	330	250	NO	0.808	16.6	1.084	148	17	8	16.53	UN
24	A	B_balcooa	Culm_A8	14	5.92	33	225	4.09	226	55	291	255	NO	0.864	16.6	0.98	148	17	8	16.53	UN
25	A	B_balcooa	Culm_A9	22.2	6.56	158	45	2.65	10	88	228	265	NO	0.982	16.6	0.806	148	17	8	16.53	UN
26	A	B_balcooa	Culm_A1	24.68	6.56	36	295	2.93	14	39	363	264	NO	0.977	16.6	1.277	148	17	8	16.53	UN
27	A	B_balcooa	Culm_A1	23.28	6.94	4.4	235	3.32	325	33	308	292	NO	1.166	16.6	1.226	148	17	8	16.53	UN
28	A	B_balcooa	Culm_A7	18.27	6.69	158	69	3.15	307	60	264	240	NO	1.069	16.6	0.823	148	17	8	16.53	UN
29	A	B_balcooa	Culm_A7	31.69	5.92	142	45	3.539	284	58	230	242	NO	0.955	16.6	0.725	148	17	8	16.53	UN
30	A	B_balcooa	Culm_A10	17	5.82	182	390	3.84	217	60	250	240	NO	1.06	16.6	0.78	148	17	8	16.53	UN
31	A	B_balcooa	Culm_A1	19.07	6.8	49.2	148	1.227	267	58	199	277	NO	0.829	16.6	0.743	148	17	8	16.53	UN
32	B	B_vulgaris	Culm_B2	14.65	6.17	48	126	1.962	183	87	195	305	NO	0.702	17.4	0.849	123	20	4	10.56	UN
33	B	B_vulgaris	Culm_B5	27.98	6.6	18	328	4.55	218	76	377	339	NO	1.223	17.4	1.865	123	20	4	10.56	UN
34	B	B_vulgaris	Culm_B5	25.04	6.53	30	211	4.16	228	77	267	340	NO	0.869	17.4	1.326	123	20	4	10.56	UN
35	B	B_vulgaris	Culm_B4	30.35	9.06	13	272	3.006	150	86	320	265	NO	1.677	17.4	1.171	123	20	4	10.56	UN
36	C	B_balcooa	Culm_C3	54.06	8.89	30	189	3.73	202	72	279	278	NO	2.542	17	1.065	48	11	4	7.27	UN
37	C	B_balcooa	Culm_C3	13.64	6.48	224	35	4.09	202	72	278	276	NO	0.672	17	1.052	48	11	4	7.27	UN
38	C	B_balcooa	Culm_C2	23.78	6.25	78	178	3.139	317	71	288	252	NO	1.189	17	0.972	48	11	4	7.27	UN
39	C	B_balcooa	Culm_C1	24.12	9.79	16	116	1.42	230	72	163	212	NO	1.351	17	0.44	48	11	4	7.27	UN
40	C	B_balcooa	Culm_C1	21.2	6.77	45	107	1.774	211	72	177	221	NO	0.778	17	0.504	48	11	4	7.27	UN
41	C	B_balcooa	Culm_C4	21.25	6.09	38	298	4.21	143	51	347	229	NO	0.585	17	1.036	48	11	4	7.27	UN
42	C	B_balcooa	Culm_C5	21.03	5.38	33	332	4.08	229	74	389	204	NO	0.895	17	0.996	48	11	4	7.27	UN
43	B	B_vulgaris	Culm_B6	22.9	6.76	30.93	236.43	1.38	113	84	300	280	YES	0.993	17.4	1.176	123	20	4	10.56	NS
